# Spatial Coordination between Leaf Gradient and Temperature Response in Barley

**DOI:** 10.1101/2025.06.24.661333

**Authors:** Edward Cedrick Fernandez, Gaoya Tu, Wei Dai, Shengming Yang, Zhaohui Liu, Marcin Grzybowski, Zhikai Liang

**Author notes:** **Corresponding author:** Zhikai Liang.

## Abstract

The linear shape of cereal leaves creates distinct longitudinal zones that coordinate tissue maturation and resource allocation. Under abiotic stress such as heat, these longitudinal zones may differentially activate protective pathways, revealing hidden heterogeneity in stress response that remains poorly understood. Barley (*Hordeum vulgare*), a cold-adapted crop particularly sensitive to elevated temperatures, can serve as an ideal model for studying region-specific heat responses in leaves. Using chlorophyll fluorescence imaging, we found that non-photochemical quenching (NPQ) kinetics captured additional physiological changes beyond those detected by SPAD, highlighting the added value of chlorophyll fluorescence-based assessments. NPQ kinetics traits displayed consistent spatial gradients from tip to base, with heat stress reducing NPQ induction across leaf gradients. Genome-wide association analysis of traits derived from chlorophyll fluorescence imaging across leaf gradients identified significant SNPs within multiple candidate genes, including *HORVU.MOREX.r3.3HG0262630* that was consistently detected in over 90% resampling iterations under heat stress, suggesting its key role during heat responses. Transcriptomic profiling along the leaf axis revealed both conserved and region-specific heat responses between leaf regions. Conserved activations highlighted conserved heat response pathways, including the reactivation of the *Arabidopsis* thermomemory module *FtsH6-HSP21*. In contrast, the region-by-temperature interaction analysis identified 40 genes with spatial responses indicative of resource reallocation from growth to defense, including those involved in growth and transport. The integration between spatially resolved phenotyping and transcriptional profiling underscores region-specific variation in response to heat along the leaf axis, guiding targeted strategies to enhance heat resilience in barley and other cereal crops.
