## Supplemental Table 1 for "Spatial Coordination between Leaf Gradient and Temperature Response in Barley"

### Sheet: SPAD_data
Supplementary Table 1. Mean SPAD values and coefficient of variation across leaf regions (base, mid, and tip) in 159 accessions under control and heat stress conditions
PIaccession	Condition	tip	mid	base	avg	coefficient of variance
CIho2543	control	45.57	41.2	28.43	38.4	0.231939
CIho5329	control	37.3	36.95	24.4	32.88	0.223483
CIho6277	control	49.48	42.02	27.85	39.78	0.276173
CIho3387	control	44.33	40.77	29.18	38.09	0.207956
CIho6496	control	46.74	43.04	31.48	40.42	0.196938
CIho7492	control	47.1	43.8	35.02	41.98	0.148755
CIho7503	control	45.53	40.63	33.93	40.03	0.145472
CIho9555	control	45.48	39.77	33.42	39.56	0.152511
CIho14170	control	40.05	37.1	30.62	35.92	0.134282
CIho14286	control	41	35.8	24.95	33.92	0.241447
CIho14291	control	43.75	36.65	24.1	34.83	0.285651
CIho15803	control	48.77	39.88	26.68	38.44	0.289123
PI28624	control	49.92	45.33	33	42.75	0.20468
PI61584	control	42.7	36.28	26.84	35.27	0.22617
PI67381	control	49.62	44.4	32.58	42.2	0.206882
PI84314	control	40.8	38.9	27.6	35.77	0.199517
PI87403	control	47.27	43.88	32.38	41.17	0.189535
PI110934	control	43.06	39.5	27.72	36.76	0.218408
PI138698	control	45	39	28.95	37.65	0.215398
PI174497	control	38.62	36.16	25.6	33.46	0.20673
PI176144	control	43.8	33.2	21.9	32.97	0.33221
PI186125	control	47.05	41.85	35.9	41.6	0.134115
PI190711	control	40.64	37.98	33.34	37.32	0.0989947
CIho11830	control	43.06	41.92	30.68	38.55	0.177476
PI225037	control	44.47	40.4	31.9	38.92	0.16478
PI237580	control	41.03	36.43	26.77	34.74	0.209482
PI237581	control	43.83	37.87	31.4	37.7	0.1649
PI243181	control	49.73	46.75	36.02	44.17	0.163264
PI265465	control	47.88	43.78	36.04	42.57	0.14125
PI266132	control	47.67	45.4	37.3	43.46	0.125442
PI268180	control	49.1	44.92	35.8	43.27	0.157168
PI270618	control	42.75	36.98	25.38	35.03	0.252494
PI283433	control	43.52	40.35	25.68	36.52	0.260641
PI289805	control	41.17	36.63	26.27	34.69	0.220153
PI292767	control	48.7	45.56	34.66	42.97	0.171473
PI295958	control	42	36.1	28.5	35.53	0.190464
PI295960	control	42.23	36.8	27.63	35.56	0.207559
PI308142	control	45.16	41.06	32.54	39.59	0.162623
PI321770	control	53.78	46.2	37.38	45.79	0.179262
PI327833	control	43.33	37.5	26.67	35.83	0.235929
PI327859	control	42.02	36.8	22.98	33.93	0.289933
PI327870	control	38.6	30.12	22.15	30.29	0.271585
PI328855	control	47.98	42.46	31.88	40.77	0.200657
PI344944	control	49	45.2	36.78	43.66	0.14324
PI356711	control	39.95	38.25	30.1	36.1	0.145851
PI356718	control	42.53	40.2	29.43	37.39	0.186924
PI361914	control	43.7	39.48	26.04	36.41	0.253317
PI371100	control	54.5	46.4	37.6	46.17	0.183085
PI372085	control	47.58	45.04	34.66	42.43	0.161337
PI392484	control	48.67	46.1	33.9	42.89	0.18398
PI392491	control	48.96	43.68	32.16	41.6	0.206514
PI392512	control	49.06	45.34	38.76	44.39	0.117507
PI399491	control	49.66	42.78	37.36	43.27	0.142475
PI402152	control	42.75	41.1	30.58	38.14	0.173078
PI410525	control	42.1	37	20.25	33.12	0.345171
PI410865	control	46	41.8	30.73	39.51	0.199655
PI428624	control	48	44.3	32.18	41.49	0.19943
PI434760	control	44.55	41.55	28.8	38.3	0.218352
PI434814	control	43.74	37.72	26	35.82	0.251852
PI434871	control	41	36.35	29.7	35.68	0.159162
PI436143	control	50.16	45.38	35.4	43.65	0.172547
PI447207	control	49.54	44.04	36.4	43.33	0.152308
PI467382	control	51.3	45	34.9	43.73	0.18917
PI467419	control	46.52	42.83	37	42.12	0.113967
PI467808	control	50.74	47.88	35.7	44.77	0.178383
PI467843	control	46.18	42.74	34.84	41.25	0.140942
PI498438	control	46.14	40.76	29.28	38.73	0.222378
PI498439	control	49	45.16	36.34	43.5	0.149223
PI525199	control	45.64	43.68	34.14	41.15	0.149496
PI270641	control	48.9	45.4	32.5	42.27	0.204353
PI283394	control	45.13	42.33	33.7	40.39	0.147515
PI531896	control	39.58	37.34	26.76	34.56	0.198126
PI531971	control	52.98	48.72	37.32	46.34	0.174725
PI564478	control	44.02	41.48	34.22	39.91	0.127445
PI564627	control	36.93	30.7	19.97	29.2	0.293799
PI572588	control	39.4	36.55	26.65	34.2	0.195672
PI573591	control	46.44	44.12	36.9	42.49	0.117103
PI573660	control	51.08	43.8	32.94	42.61	0.214255
PI573663	control	45.92	41.4	29.75	39.03	0.213792
PI573672	control	47.67	42.3	28.47	39.48	0.250906
PI584886	control	44.52	41.12	33.42	39.69	0.143301
PI591928	control	48.3	44.73	37.1	43.38	0.131899
PI592261	control	50.84	47.18	37.34	45.12	0.154738
PI643260	control	46.18	44.78	35.34	42.1	0.140048
CIho455	control	41.68	36.86	26.56	35.03	0.220468
CIho1388	control	48.26	43.88	33.44	41.86	0.181885
CIho1461	control	40.35	33.85	23	32.4	0.270537
CIho2236	control	40.7	37.03	28.45	35.39	0.177628
CIho2338	control	38.65	32.45	21.95	31.02	0.272169
CIho2367	control	39.73	34.97	27.37	34.02	0.183231
CIho2441	control	45.62	40.92	29.23	38.59	0.218704
CIho4188	control	41.73	34.5	22.93	33.06	0.286904
CIho6489	control	44.68	42.38	32.1	39.72	0.168645
CIho13353	control	45.3	37.7	27.38	36.79	0.244456
CIho14216	control	40.27	37.33	28.57	35.39	0.171983
CIho15291	control	41.14	34.98	24.58	33.57	0.249354
CIho15355	control	44	38.55	29.88	37.48	0.19001
CIho15594	control	45.43	36.7	26.73	36.29	0.257859
PI38885	control	43.42	38.52	24.56	35.5	0.275661
PI39592	control	37.3	32.1	22.8	30.73	0.239023
PI49154	control	36.7	37.2	27	33.63	0.170964
PI61537	control	38.5	34.23	23.83	32.19	0.234427
PI67385	control	39.12	32.18	23.1	31.47	0.255311
PI70853	control	41.7	36.26	25.1	34.35	0.246342
PI94806	control	45.78	39.48	30.44	38.57	0.199931
PI94834	control	47.74	41.16	32.84	40.58	0.184005
PI129489	control	46.88	42.08	33.16	40.71	0.171037
PI135758	control	39.83	36.9	24.7	33.81	0.237337
PI182662	control	46.58	41.85	33.38	40.6	0.164709
PI190790	control	34.73	29.73	20.8	28.42	0.248304
PI197103	control	43.2	36.62	26.27	35.37	0.241342
PI223146	control	41.62	35.5	29.55	35.56	0.169735
PI250775	control	41.2	34.6	27.43	34.41	0.200144
PI264907	control	44.6	41.4	29.8	38.6	0.20174
PI268255	control	41.67	39.47	32.57	37.9	0.125266
PI283434	control	43.47	39.07	26.3	36.28	0.245825
PI285124	control	43.7	38.8	29.8	37.43	0.188336
PI298708	control	42.5	37.4	29.67	36.52	0.176867
PI306477	control	42.8	37.67	25.48	35.32	0.251909
PI320219	control	43.06	41.04	32.14	38.75	0.149948
PI321844	control	49.74	46.72	39.26	45.24	0.119241
PI329032	control	51.75	50.52	44.2	48.82	0.0829702
PI330326	control	42.65	38.15	30.45	37.08	0.16637
PI341949	control	42.05	38.15	24.35	34.85	0.266858
PI343713	control	43.83	38.52	27.95	36.77	0.21987
PI343725	control	47.2	43.52	37.86	42.86	0.109772
PI350715	control	51.67	46.12	35.4	44.4	0.186293
PI361676	control	41.33	37.83	30.7	36.62	0.147933
PI361695	control	43.48	41.08	32.2	38.92	0.152675
PI370782	control	48.5	43.45	34.5	42.15	0.168208
PI382982	control	46.8	43.67	34.08	41.52	0.159641
PI393995	control	41.86	37	31.74	36.87	0.137287
PI401963	control	42.7	38	25.97	35.56	0.242668
PI402001	control	41.48	38.36	31.2	37.01	0.142399
PI428413	control	46.47	41.7	33.77	40.64	0.157828
PI429526	control	34.8	33.4	23.85	30.68	0.194213
PI447051	control	49.83	47.43	36.93	44.73	0.153382
PI467354	control	39.7	36.9	27.28	34.63	0.188139
PI467438	control	52.37	44.77	36.2	44.44	0.182012
PI467450	control	52.28	49.06	40.36	47.23	0.130551
PI477775	control	42.85	38.6	24.7	35.38	0.268288
PI485530	control	48.67	44.52	37.8	43.67	0.125629
PI574089	control	42.08	38.27	26.92	35.76	0.220555
PI599640	control	46.38	42.44	35.54	41.45	0.132364
PI611555	control	50.87	48.83	35.5	45.07	0.185226
PI640006	control	45.6	41.37	33.13	40.03	0.158407
PI640079	control	45.25	42.55	25.5	37.77	0.283548
PI640154	control	44.33	37.07	25	35.47	0.275307
PI640295	control	45.67	43.43	27.1	38.73	0.261708
PI640400	control	46.66	39.34	29.92	38.64	0.217182
PI643231	control	47.83	41.48	30.88	40.06	0.213745
PI643247	control	48.83	45.1	39.58	44.5	0.104571
PI643307	control	48.6	46.93	36.83	44.12	0.144341
PI182625	control	50.45	43.5	37.15	43.7	0.152226
CIho7782	control	50.82	45.96	33.82	43.53	0.201132
PI69421	control	44.23	36.48	23.75	34.82	0.296968
PI268186	control	41.25	36.35	24.45	34.02	0.253982
PI290363	control	50.34	46.06	37	44.47	0.153176
PI57033	control	42.88	37.92	25.62	35.47	0.250507
CIho2543	heat	38.83	36.07	25.3	33.4	0.21405
CIho5329	heat	35.9	30.55	22.15	29.53	0.234689
CIho6277	heat	44.18	40.48	26.05	36.9	0.259586
CIho3387	heat	41.52	39.45	29.28	36.75	0.178272
CIho6496	heat	43.66	40.38	31.62	38.55	0.161449
CIho7492	heat	41.23	36.05	29.5	35.59	0.165152
CIho7503	heat	40.08	34.1	25.92	33.37	0.21304
CIho9555	heat	43.28	41.5	32.18	38.99	0.152913
CIho14170	heat	38.16	33.4	24.5	32.02	0.216545
CIho14286	heat	39.9	34.8	24.7	33.13	0.233476
CIho14291	heat	32.97	26.6	20.7	26.76	0.229345
CIho15803	heat	41.38	38.02	29.53	36.31	0.168198
PI28624	heat	47	45.05	35.62	42.56	0.143008
PI61584	heat	38.05	33.15	24.62	31.94	0.212782
PI67381	heat	51.1	47.05	36.1	44.75	0.173408
PI84314	heat	44.9	42.2	23.4	36.83	0.317964
PI87403	heat	50.08	44.85	34.88	43.27	0.178465
PI110934	heat	41.96	35.76	25.74	34.49	0.237327
PI138698	heat	40.6	32.9	23.3	32.27	0.268617
PI174497	heat	37.94	37.84	26.08	33.95	0.200825
PI176144	heat	38.25	35.98	23.52	32.58	0.243398
PI186125	heat	41.23	39.9	28	36.38	0.200261
PI190711	heat	39.66	36.78	30.3	35.58	0.134739
CIho11830	heat	40.47	39.27	27.83	35.86	0.194584
PI225037	heat	42.83	41.03	31.53	38.47	0.157852
PI237580	heat	43.67	37.4	28.17	36.41	0.214124
PI237581	heat	45.95	42.75	29.3	39.33	0.224624
PI243181	heat	45.94	44.3	33.4	41.21	0.165385
PI265465	heat	46.32	43.8	33.46	41.19	0.165434
PI266132	heat	47.12	43.78	34.86	41.92	0.151195
PI268180	heat	48.48	45.25	32.42	42.05	0.202016
PI270618	heat	46.3	40.93	28.93	38.72	0.229685
PI283433	heat	40.66	37.92	26.78	35.12	0.209323
PI289805	heat	41.2	37.8	25.4	34.8	0.238973
PI292767	heat	47.06	43.78	34.98	41.94	0.148943
PI295958	heat	41.1	39.05	27.2	35.78	0.209699
PI295960	heat	41.23	39.3	26.6	35.71	0.222579
PI308142	heat	50.48	45.88	34.46	43.61	0.189155
PI321770	heat	51.38	44.92	36.1	44.13	0.173799
PI327833	heat	41.4	33.07	24.07	32.84	0.263867
PI327859	heat	41.16	36.24	25.84	34.41	0.227285
PI327870	heat	36.6	34.55	27.2	32.78	0.15077
PI328855	heat	43.16	37.62	27.12	35.97	0.22651
PI344944	heat	45.17	44	33.95	41.04	0.150291
PI356711	heat	40.77	38.48	32.92	37.39	0.107968
PI356718	heat	40.55	36.2	31.05	35.93	0.132345
PI361914	heat	43.66	41.64	29.02	38.11	0.208201
PI371100	heat	45.88	42.88	37.22	41.99	0.10472
PI372085	heat	46.88	42.85	34	41.24	0.159749
PI392484	heat	48.07	46.67	32.83	42.52	0.198098
PI392491	heat	45.5	43.14	32.76	40.47	0.167488
PI392512	heat	48.36	44.42	30.9	41.23	0.222127
PI399491	heat	46.88	45.65	36.02	42.85	0.138783
PI402152	heat	40.2	33.95	23.85	32.67	0.252557
PI410525	heat	33.25	29.2	19.6	27.35	0.256326
PI410865	heat	45.1	40.94	28.42	38.15	0.227559
PI428624	heat	48.45	45.9	31.88	42.08	0.212045
PI434760	heat	42.52	40.05	30.32	37.63	0.171405
PI434814	heat	41.56	39.64	29.16	36.79	0.181432
PI434871	heat	46.2	40.4	28.23	38.28	0.239604
PI436143	heat	46.48	39.6	31.84	39.31	0.18634
PI447207	heat	45.56	42.56	37.1	41.74	0.10276
PI467382	heat	46.45	43.92	35.98	42.12	0.129711
PI467419	heat	45.7	41.12	35.45	40.76	0.125983
PI467808	heat	50.72	47.48	36.76	44.99	0.162412
PI467843	heat	44.62	40.74	37.02	40.79	0.0931594
PI498438	heat	46	40.98	31.5	39.49	0.186447
PI498439	heat	47.16	43.12	35.6	41.96	0.139815
PI525199	heat	37.77	38.03	30	35.27	0.129383
PI270641	heat	39.9	34.2	27.05	33.72	0.190963
PI283394	heat	43.08	37.55	26.35	35.66	0.239025
PI531896	heat	38.9	34.75	24.83	32.83	0.220232
PI531971	heat	48.35	45.4	34.1	42.62	0.176496
PI564478	heat	44.62	40.9	33.2	39.58	0.147181
PI564627	heat	35.83	31.43	21.43	29.57	0.249608
PI572588	heat	44.43	42.43	32.67	39.84	0.157925
PI573591	heat	45.9	43.78	34.32	41.33	0.149166
PI573660	heat	48.5	42.48	30.2	40.39	0.230898
PI573663	heat	44.4	41.4	29.6	38.47	0.203394
PI573672	heat	43.23	38.17	24.8	35.4	0.268987
PI584886	heat	41.65	38.92	29.42	36.67	0.175099
PI591928	heat	45.52	45.33	35.35	42.07	0.138294
PI592261	heat	48.6	45.48	33.83	42.63	0.182582
PI643260	heat	46.78	42.82	35.78	41.79	0.133308
CIho455	heat	41.93	39.8	29	36.91	0.187823
CIho1388	heat	47.98	44.52	36.56	43.02	0.13612
CIho1461	heat	42.78	36.83	27.65	35.75	0.21319
CIho2236	heat	38.05	35.75	23.3	32.37	0.245182
CIho2338	heat	39.42	32.85	22.02	31.43	0.279557
CIho2367	heat	39.7	33.2	19.8	30.9	0.328395
CIho2441	heat	44.72	40.7	29.6	38.34	0.204262
CIho4188	heat	39	31.35	21.7	30.68	0.282539
CIho6489	heat	41.15	37.6	28.12	35.62	0.189094
CIho13353	heat	45.27	44.3	34.95	41.51	0.137301
CIho14216	heat	40.34	35.06	26.86	34.09	0.199272
CIho15291	heat	44.08	37.98	28.2	36.75	0.21796
CIho15355	heat	40.08	35.14	24.52	33.25	0.239149
CIho15594	heat	37.85	32.2	23.85	31.3	0.225024
PI38885	heat	44.56	39.14	25.98	36.56	0.261349
PI39592	heat	40.3	36.53	24.23	33.69	0.249471
PI49154	heat	40.4	38.8	25.7	34.97	0.230647
PI61537	heat	33.7	26.7	20.2	26.87	0.251298
PI67385	heat	42.22	35.1	23.94	33.75	0.272984
PI70853	heat	44.62	40.88	27.42	37.64	0.240334
PI94806	heat	48.88	44.48	36.28	43.21	0.147982
PI94834	heat	50.12	46.1	32.5	42.91	0.215208
PI129489	heat	46.55	43.08	33.75	41.12	0.160961
PI135758	heat	41.28	35.3	23.98	33.52	0.262121
PI182662	heat	37.85	35.35	27.92	33.71	0.153232
PI190790	heat	33.05	30.2	25.52	29.59	0.128485
PI197103	heat	38.08	33.68	25.38	32.38	0.199167
PI223146	heat	39.83	37	26.93	34.59	0.196034
PI250775	heat	39.67	36.97	28.57	35.07	0.165064
PI264907	heat	43.47	40	28.87	37.44	0.203691
PI268255	heat	40.15	37.02	31.08	36.08	0.127676
PI283434	heat	42.5	37	32.15	37.22	0.139142
PI285124	heat	41	36.35	29.95	35.77	0.155118
PI298708	heat	41.55	36.7	26.65	34.97	0.217342
PI306477	heat	43.84	40.06	28.74	37.55	0.209273
PI320219	heat	41.24	38.34	29.9	36.49	0.161433
PI321844	heat	48.72	44.86	35.82	43.13	0.153502
PI329032	heat	48.28	48.04	37.08	44.47	0.143887
PI330326	heat	40.47	36.6	25.23	34.1	0.232305
PI341949	heat	41.35	34.9	27.55	34.6	0.199563
PI343713	heat	45.92	38.75	28.32	37.67	0.234981
PI343725	heat	46.9	44.55	36.83	42.76	0.123205
PI350715	heat	50.34	44.66	32.08	42.36	0.220603
PI361676	heat	40.16	35.84	30.14	35.38	0.142052
PI361695	heat	43.12	37.73	27.45	36.1	0.22053
PI370782	heat	41	37.67	28.87	35.84	0.174833
PI382982	heat	39.98	36.78	26.64	34.47	0.202061
PI393995	heat	40.6	43.2	31.6	38.47	0.158245
PI401963	heat	45.7	44.85	30.3	40.28	0.214884
PI402001	heat	39	36.83	29.42	35.08	0.143178
PI428413	heat	43.95	43.35	34.27	40.52	0.133845
PI429526	heat	37.02	33.98	22.9	31.3	0.237435
PI447051	heat	46.17	43.27	33.1	40.84	0.168036
PI467354	heat	40.58	35.04	26.2	33.94	0.213696
PI467438	heat	45.4	44.47	30.13	40	0.214008
PI467450	heat	50.74	43.62	33.34	42.57	0.205506
PI477775	heat	44.83	38.93	21.53	35.1	0.345154
PI485530	heat	43.68	41.38	34.32	39.79	0.122572
PI574089	heat	38.3	32.27	26.4	32.32	0.184083
PI599640	heat	43.16	39.92	34.04	39.04	0.118423
PI611555	heat	51.27	47.77	37.12	45.39	0.162381
PI640006	heat	39.3	35.6	28.17	34.36	0.164981
PI640079	heat	41.5	41.6	31.97	38.36	0.144205
PI640154	heat	41.55	36.1	27.32	34.99	0.205191
PI640295	heat	45.35	39.75	26.42	37.17	0.261598
PI640400	heat	42.25	36.25	28.12	35.54	0.199542
PI643231	heat	43.3	36.65	26.2	35.38	0.24362
PI643247	heat	48.74	44.82	35.1	42.89	0.163746
PI643307	heat	47.24	40.62	29.42	39.09	0.230412
PI182625	heat	47.85	44.58	35.75	42.73	0.146496
CIho7782	heat	49.85	45.25	38.52	44.54	0.127936
PI69421	heat	44.92	41.26	31	39.06	0.184743
PI268186	heat	37.7	31.25	21.35	30.1	0.273603
PI290363	heat	51.27	42.1	35.35	42.91	0.186232
PI57033	heat	39.6	38.7	30.03	36.11	0.146348
