## Supplemental Table 3 for "Spatial Coordination between Leaf Gradient and Temperature Response in Barley"

### Sheet: Heritability
Supplementary Table 3. Broad-sense heritability estimates (H²) for SPAD, pigment-related traits, NDVI and NPQ kinetics traits measured under control and heat stress conditions across leaf regions.
Trait	Region	Condition	Heritability
SPAD	base	Control	0.777202
SPAD	middle	Control	0.776122
SPAD	tip	Control	0.784791
NPQslopelightL	ROI 1	Control	0.524088
NPQslopelightL	ROI 2	Control	0.685824
NPQslopelightL	ROI 3	Control	0.694814
NPQslopelightL	ROI 4	Control	0.701317
NPQslopelightL	ROI 5	Control	0.602183
NPQslopedarkL	ROI 1	Control	0.546621
NPQslopedarkL	ROI 2	Control	0.312016
NPQslopedarkL	ROI 3	Control	0.539986
NPQslopedarkL	ROI 4	Control	0.521587
NPQslopedarkL	ROI 5	Control	0.504435
NPQslopelightH	ROI 1	Control	0.07879
NPQslopelightH	ROI 2	Control	0.392692
NPQslopelightH	ROI 3	Control	0.351384
NPQslopelightH	ROI 4	Control	0.609807
NPQslopelightH	ROI 5	Control	0.678592
NPQasymptotelightH	ROI 1	Control	0.354619
NPQasymptotelightH	ROI 2	Control	0.290606
NPQasymptotelightH	ROI 3	Control	0.570198
NPQasymptotelightH	ROI 4	Control	0.738053
NPQasymptotelightH	ROI 5	Control	0.683063
NPQasymptotelightE	ROI 1	Control	0.384996
NPQasymptotelightE	ROI 2	Control	0.364125
NPQasymptotelightE	ROI 3	Control	0.624626
NPQasymptotelightE	ROI 4	Control	0.75292
NPQasymptotelightE	ROI 5	Control	0.685378
NPQratelight	ROI 1	Control	0.291817
NPQratelight	ROI 2	Control	0.443891
NPQratelight	ROI 3	Control	0.373111
NPQratelight	ROI 4	Control	0.591606
NPQratelight	ROI 5	Control	0.705248
NPQslopedarkH	ROI 1	Control	0.539132
NPQslopedarkH	ROI 2	Control	0.47049
NPQslopedarkH	ROI 3	Control	0.292564
NPQslopedarkH	ROI 4	Control	0.000514
NPQslopedarkH	ROI 5	Control	0.34237
NPQamplitudedarkH	ROI 1	Control	0.510399
NPQamplitudedarkH	ROI 2	Control	0.473564
NPQamplitudedarkH	ROI 3	Control	0.603255
NPQamplitudedarkH	ROI 4	Control	0.669583
NPQamplitudedarkH	ROI 5	Control	0.474976
NPQstartdark	ROI 1	Control	0.517014
NPQstartdark	ROI 2	Control	0.519258
NPQstartdark	ROI 3	Control	0.660267
NPQstartdark	ROI 4	Control	0.766001
NPQstartdark	ROI 5	Control	0.669065
NPQamplitudedarkE	ROI 1	Control	0.487964
NPQamplitudedarkE	ROI 2	Control	0.432566
NPQamplitudedarkE	ROI 3	Control	0.592997
NPQamplitudedarkE	ROI 4	Control	0.658201
NPQamplitudedarkE	ROI 5	Control	0.464241
NPQratedark	ROI 1	Control	0.549503
NPQratedark	ROI 2	Control	0.579076
NPQratedark	ROI 3	Control	0.608259
NPQratedark	ROI 4	Control	0.385109
NPQratedark	ROI 5	Control	0.531482
NPQresidualdark	ROI 1	Control	0.485798
NPQresidualdark	ROI 2	Control	0.485609
NPQresidualdark	ROI 3	Control	0.590831
NPQresidualdark	ROI 4	Control	0.622584
NPQresidualdark	ROI 5	Control	0.574196
NPQmax	ROI 1	Control	0.523798
NPQmax	ROI 2	Control	0.532313
NPQmax	ROI 3	Control	0.661949
NPQmax	ROI 4	Control	0.765498
NPQmax	ROI 5	Control	0.684556
NPQend	ROI 1	Control	0.472015
NPQend	ROI 2	Control	0.473084
NPQend	ROI 3	Control	0.607005
NPQend	ROI 4	Control	0.625398
NPQend	ROI 5	Control	0.55624
AriIdx	ROI 1	Control	0.505968
AriIdx	ROI 2	Control	0.835931
AriIdx	ROI 3	Control	0.85561
AriIdx	ROI 4	Control	0.855124
AriIdx	ROI 5	Control	0.793581
ChlIdx	ROI 1	Control	0.473508
ChlIdx	ROI 2	Control	0.830673
ChlIdx	ROI 3	Control	0.844478
ChlIdx	ROI 4	Control	0.844488
ChlIdx	ROI 5	Control	0.804028
FvFm	ROI 1	Control	0.411038
FvFm	ROI 2	Control	0.559928
FvFm	ROI 3	Control	0.683568
FvFm	ROI 4	Control	0.718198
FvFm	ROI 5	Control	0.77626
NDVI	ROI 1	Control	0.365283
NDVI	ROI 2	Control	0.797504
NDVI	ROI 3	Control	0.844265
NDVI	ROI 4	Control	0.871393
NDVI	ROI 5	Control	0.805306
SPAD	base	Heat	0.800004
SPAD	middle	Heat	0.816867
SPAD	tip	Heat	0.836299
NPQslopelightL	ROI 1	Heat	0.56085
NPQslopelightL	ROI 2	Heat	0.693314
NPQslopelightL	ROI 3	Heat	0.764818
NPQslopelightL	ROI 4	Heat	0.754514
NPQslopelightL	ROI 5	Heat	0.514333
NPQslopedarkL	ROI 1	Heat	0.381227
NPQslopedarkL	ROI 2	Heat	0.347235
NPQslopedarkL	ROI 3	Heat	0.529035
NPQslopedarkL	ROI 4	Heat	0.695659
NPQslopedarkL	ROI 5	Heat	0.697911
NPQslopelightH	ROI 1	Heat	0.295888
NPQslopelightH	ROI 2	Heat	0.140267
NPQslopelightH	ROI 3	Heat	0.387881
NPQslopelightH	ROI 4	Heat	0.466212
NPQslopelightH	ROI 5	Heat	0.524416
NPQasymptotelightH	ROI 1	Heat	0.303036
NPQasymptotelightH	ROI 2	Heat	0.339344
NPQasymptotelightH	ROI 3	Heat	0.619063
NPQasymptotelightH	ROI 4	Heat	0.75413
NPQasymptotelightH	ROI 5	Heat	0.722306
NPQasymptotelightE	ROI 1	Heat	0.358783
NPQasymptotelightE	ROI 2	Heat	0.436503
NPQasymptotelightE	ROI 3	Heat	0.676498
NPQasymptotelightE	ROI 4	Heat	0.770987
NPQasymptotelightE	ROI 5	Heat	0.716091
NPQratelight	ROI 1	Heat	0.297971
NPQratelight	ROI 2	Heat	0
NPQratelight	ROI 3	Heat	0.244381
NPQratelight	ROI 4	Heat	0.394996
NPQratelight	ROI 5	Heat	0.607449
NPQslopedarkH	ROI 1	Heat	0.220384
NPQslopedarkH	ROI 2	Heat	0.413762
NPQslopedarkH	ROI 3	Heat	0.531707
NPQslopedarkH	ROI 4	Heat	0.566047
NPQslopedarkH	ROI 5	Heat	0.574442
NPQamplitudedarkH	ROI 1	Heat	0.463648
NPQamplitudedarkH	ROI 2	Heat	0.607895
NPQamplitudedarkH	ROI 3	Heat	0.721063
NPQamplitudedarkH	ROI 4	Heat	0.795719
NPQamplitudedarkH	ROI 5	Heat	0.773042
NPQstartdark	ROI 1	Heat	0.462756
NPQstartdark	ROI 2	Heat	0.5264
NPQstartdark	ROI 3	Heat	0.692127
NPQstartdark	ROI 4	Heat	0.779141
NPQstartdark	ROI 5	Heat	0.67736
NPQamplitudedarkE	ROI 1	Heat	0.47922
NPQamplitudedarkE	ROI 2	Heat	0.569035
NPQamplitudedarkE	ROI 3	Heat	0.688734
NPQamplitudedarkE	ROI 4	Heat	0.782675
NPQamplitudedarkE	ROI 5	Heat	0.762895
NPQratedark	ROI 1	Heat	0.299545
NPQratedark	ROI 2	Heat	0.597571
NPQratedark	ROI 3	Heat	0.69726
NPQratedark	ROI 4	Heat	0.700221
NPQratedark	ROI 5	Heat	0.644274
NPQresidualdark	ROI 1	Heat	0.2496
NPQresidualdark	ROI 2	Heat	0.518575
NPQresidualdark	ROI 3	Heat	0.596596
NPQresidualdark	ROI 4	Heat	0.556707
NPQresidualdark	ROI 5	Heat	0.472156
NPQmax	ROI 1	Heat	0.478591
NPQmax	ROI 2	Heat	0.545766
NPQmax	ROI 3	Heat	0.695505
NPQmax	ROI 4	Heat	0.779497
NPQmax	ROI 5	Heat	0.688712
NPQend	ROI 1	Heat	0.239853
NPQend	ROI 2	Heat	0.509077
NPQend	ROI 3	Heat	0.640063
NPQend	ROI 4	Heat	0.605018
NPQend	ROI 5	Heat	0.506579
AriIdx	ROI 1	Heat	0.551247
AriIdx	ROI 2	Heat	0.803002
AriIdx	ROI 3	Heat	0.850332
AriIdx	ROI 4	Heat	0.848482
AriIdx	ROI 5	Heat	0.810076
ChlIdx	ROI 1	Heat	0.528881
ChlIdx	ROI 2	Heat	0.805908
ChlIdx	ROI 3	Heat	0.846756
ChlIdx	ROI 4	Heat	0.852892
ChlIdx	ROI 5	Heat	0.819159
FvFm	ROI 1	Heat	0.544613
FvFm	ROI 2	Heat	0.579014
FvFm	ROI 3	Heat	0.66284
FvFm	ROI 4	Heat	0.751776
FvFm	ROI 5	Heat	0.781362
NDVI	ROI 1	Heat	0.465557
NDVI	ROI 2	Heat	0.743472
NDVI	ROI 3	Heat	0.841643
NDVI	ROI 4	Heat	0.854053
NDVI	ROI 5	Heat	0.82084
