## Supplemental Table 5 for "Spatial Coordination between Leaf Gradient and Temperature Response in Barley"

### Sheet: RMIP-GWAS_>0.50
Supplementary Table 5. Identified associations between SNPs and NPQ-related traits under control and heat stress conditions using RMIP-GWAS
Number	SNP_ID	chr_SNP	Position	Ref	Alt	RMIP	start_gene	end_gene	gene_ID	distance	Trait	Region	Condition
1	11_20169	1H	479462193	G	C	0.58	479461830	479465763	HORVU.MOREX.r3.1HG0077730	0	NPQend	ROI 2	heat
2	12_10880	2H	26466037	A	G	0.675	26465614	26468870	HORVU.MOREX.r3.2HG0108020	0	NPQratedark	ROI 1	control
3	12_30634	2H	167028173	A	G	0.605	167017015	167028870	HORVU.MOREX.r3.2HG0134990	0	NPQend	ROI 5	heat
4	11_10750	2H	428835705	G	A	0.595	428835494	428840949	HORVU.MOREX.r3.2HG0161860	0	NPQmax	ROI 1	control
4	11_10750	2H	428835705	G	A	0.515	428835494	428840949	HORVU.MOREX.r3.2HG0161860	0	NPQamplitudedarkE	ROI 1	control
4	11_10750	2H	428835705	G	A	0.54	428835494	428840949	HORVU.MOREX.r3.2HG0161860	0	NPQstartdark	ROI 1	control
5	12_30130	3H	231909492	C	A	0.62	231906431	231909749	HORVU.MOREX.r3.3HG0259550	0	NPQslopelightL	ROI 1	heat
6	11_10328	3H	266345990	A	C	0.705	266339637	266346343	HORVU.MOREX.r3.3HG0262630	0	NPQamplitudedarkH	ROI 2	heat
6	11_10328	3H	266345990	A	C	0.72	266339637	266346343	HORVU.MOREX.r3.3HG0262630	0	NPQratedark	ROI 2	heat
6	11_10328	3H	266345990	A	C	0.88	266339637	266346343	HORVU.MOREX.r3.3HG0262630	0	NPQratedark	ROI 3	heat
6	11_10328	3H	266345990	A	C	0.925	266339637	266346343	HORVU.MOREX.r3.3HG0262630	0	NPQratedark	ROI 4	heat
6	11_10328	3H	266345990	A	C	0.645	266339637	266346343	HORVU.MOREX.r3.3HG0262630	0	NPQratedark	ROI 5	heat
7	SCRI_RS_126369	3H	604195008	C	T	0.615	604193891	604198859	HORVU.MOREX.r3.3HG0323480	0	NPQslopelightH	ROI 3	heat
7	SCRI_RS_126369	3H	604195008	C	T	0.855	604193891	604198859	HORVU.MOREX.r3.3HG0323480	0	NPQslopelightL	ROI 3	heat
8	11_21481	4H	475209571	T	C	0.545	475206538	475210027	HORVU.MOREX.r3.4HG0388310	0	NPQresidualdark	ROI 5	heat
9	SCRI_RS_223734	4H	563862156	A	G	0.56	563860508	563864755	HORVU.MOREX.r3.4HG0403260	0	NPQratedark	ROI 4	heat
10	12_30768	5H	164817432	A	G	0.675	164817175	164821577	HORVU.MOREX.r3.5HG0449730	0	NPQslopedarkH	ROI 1	control
10	12_30768	5H	164817432	A	G	0.535	164817175	164821577	HORVU.MOREX.r3.5HG0449730	0	NPQratedark	ROI 1	control
11	SCRI_RS_159611	5H	459737911	T	C	0.605	459736399	459738111	HORVU.MOREX.r3.5HG0486420	0	NPQratedark	ROI 3	heat
12	12_11245	5H	512130923	G	C	0.655	512130402	512132071	HORVU.MOREX.r3.5HG0504040	0	NPQslopedarkH	ROI 5	heat
13	12_31059	5H	528859780	G	A	0.735	528857040	528861419	HORVU.MOREX.r3.5HG0511430	0	NPQend	ROI 3	heat
13	12_31059	5H	528859780	G	A	0.555	528857040	528861419	HORVU.MOREX.r3.5HG0511430	0	NPQmax	ROI 2	heat
13	12_31059	5H	528859780	G	A	0.595	528857040	528861419	HORVU.MOREX.r3.5HG0511430	0	NPQmax	ROI 3	heat
13	12_31059	5H	528859780	G	A	0.765	528857040	528861419	HORVU.MOREX.r3.5HG0511430	0	NPQmax	ROI 4	heat
13	12_31059	5H	528859780	G	A	0.65	528857040	528861419	HORVU.MOREX.r3.5HG0511430	0	NPQasymptotelightE	ROI 3	heat
13	12_31059	5H	528859780	G	A	0.535	528857040	528861419	HORVU.MOREX.r3.5HG0511430	0	NPQamplitudedarkE	ROI 3	heat
13	12_31059	5H	528859780	G	A	0.63	528857040	528861419	HORVU.MOREX.r3.5HG0511430	0	NPQasymptotelightH	ROI 3	heat
13	12_31059	5H	528859780	G	A	0.655	528857040	528861419	HORVU.MOREX.r3.5HG0511430	0	NPQamplitudedarkH	ROI 3	heat
13	12_31059	5H	528859780	G	A	0.64	528857040	528861419	HORVU.MOREX.r3.5HG0511430	0	NPQstartdark	ROI 3	heat
13	12_31059	5H	528859780	G	A	0.755	528857040	528861419	HORVU.MOREX.r3.5HG0511430	0	NPQstartdark	ROI 4	heat
13	12_31059	5H	528859780	G	A	0.575	528857040	528861419	HORVU.MOREX.r3.5HG0511430	0	NPQresidualdark	ROI 3	heat
13	12_31059	5H	528859780	G	A	0.545	528857040	528861419	HORVU.MOREX.r3.5HG0511430	0	NPQslopedarkL	ROI 3	heat
* SNPs with RMIP values ≥ 0.50 indicate consistent inclusion across resampling iterations, suggesting stable associations.

### Sheet: RMIP-GWAS_difference_>0.50
Supplementary Table 5. Identified associations between SNPs and NPQ-related traits under control and heat stress conditions using RMIP-GWAS
Number	SNP_ID	chr_SNP	Position	Ref	Alt	start_gene	end_gene	RMIP_Control	RMIP_Heat	Difference_RMIP	gene ID	distance	Trait	Region
1	SCRI_RS_126369	3H	604195008	C	T	604193891	604198859	0.01	0.615	0.605	HORVU.MOREX.r3.3HG0323480	0	NPQslopelightH	ROI 3
1	SCRI_RS_126369	3H	604195008	C	T	604193891	604198859	0.01	0.855	0.845	HORVU.MOREX.r3.3HG0323480	0	NPQslopelightL	ROI 3
2	12_31059	5H	528859780	G	A	528857040	528861419	0.005	0.595	0.59	HORVU.MOREX.r3.5HG0511430	0	NPQmax	ROI 3
2	12_31059	5H	528859780	G	A	528857040	528861419	0.005	0.765	0.76	HORVU.MOREX.r3.5HG0511430	0	NPQmax	ROI 4
2	12_31059	5H	528859780	G	A	528857040	528861419	0.005	0.755	0.75	HORVU.MOREX.r3.5HG0511430	0	NPQstartdark	ROI 4
* SNPs with RMIP difference ≥ 0.50 indicate condition-specific associations that were robustly detected under heat stress but not under control conditions.
